# Identification and characterization of zebrafish Tlr4 co-receptor Md-2

**DOI:** 10.1101/817528

**Authors:** Andrea N. Loes, Melissa N. Hinman, Dylan R. Farnsworth, Adam C. Miller, Karen Guillemin, Michael J. Harms

**Affiliations:** Institute of Molecular Biology, University of Oregon, Eugene, OR 97403; Institute of Neuroscience, University of Oregon, Eugene, OR 97403; Department of Chemistry and Biochemistry, University of Oregon, Eugene, OR 97403; Department of Biology, University of Oregon, Eugene, OR 97403; Humans and the Microbiome Program, CIFAR, Toronto, Ontario M5G 1Z8, Canada

## Abstract

The zebrafish (*Danio rerio*) is a powerful model organism for studies of the innate immune system. One apparent difference between human and zebrafish innate immunity is the cellular machinery for LPS-sensing. In amniotes, the protein complex formed by Toll-like receptor 4 and myeloid differentiation factor 2 (Tlr4/Md-2) recognizes the bacterial molecule lipopolysaccharide (LPS) and triggers an inflammatory response. It is believed that zebrafish have neither Md-2 nor Tlr4: Md-2 has not been identified outside of amniotes, while the zebrafish *tlr4* genes appear to be paralogs, not orthologs, of amniote *TLR4s*. We revisited these conclusions. We identified a zebrafish gene encoding Md-2, *ly96*. Using single-cell RNA-Seq, we found that *ly96* is transcribed in cells that also transcribe genes diagnostic for innate immune cells, including the zebrafish *tlr4*-like genes. Unlike amniote *LY96*, zebrafish *ly96* expression is restricted to a small number of macrophage-like cells. In a functional assay, zebrafish Md-2 and Tlr4a form a complex that activates NF-κB signaling in response to LPS, but *ly96* loss-of-function mutations gave little protection against LPS-toxicity in larval zebrafish. Finally, by analyzing the genomic context of *tlr4* genes in eleven jawed vertebrates, we found that *tlr4* arose prior to the divergence of teleosts and tetrapods. Thus, an LPS-sensitive Tlr4/Md-2 complex is likely an ancestral feature shared by mammals and zebrafish, rather than a *de novo* invention on the tetrapod lineage. We hypothesize that zebrafish retain an ancestral, low-sensitivity Tlr4/Md-2 complex that confers LPS-responsiveness to a specific subset of innate immune cells.
