## Supplementary material for "Identification and characterization of zebrafish Tlr4 co-receptor Md-2": Table S1

### Sheet: Sheet1
Table S1: Gene locations for ly96 synteny analysis
Species	Protein	Accession	Chromosome Location
Homo sapiens	ELOC	ENSG00000154582	8:73939169-73972287
Homo sapiens	TMEM70	ENSG00000175606	8:73972437-73982783
Homo sapiens	LY96	ENSG00000154589	8:73991352-74029087
Homo sapiens	JPH1	ENSG00000104369	8:74234700-74321328
Homo sapiens	GDAP1	ENSG00000104381	8:74321130-74488872
Homo sapiens	PI15	ENSG00000137558	8:74824534-74855029
Mus musculus	ELOC	ENSMUSG00000079658	1:16641725-16657042
Mus musculus	TMEM70	ENSMUSG00000025940	1:16665207-16678275
Mus musculus	LY96	ENSMUSG00000025779	1:16688051-16709611
Mus musculus	JPH1	ENSMUSG00000042686	1:16964560-17097889
Mus musculus	GDAP1	ENSMUSG00000025777	1:17145362-17164271
Mus musculus	PI15	ENSMUSG00000067780	1:17601901-17630939
Gallus gallus	ELOC	ENSGALG00000035417	2:118445078-118458839
Gallus gallus	TMEM70	ENSGALG00000033568	2:118458980-118463535
Gallus gallus	LY96	ENSGALG00000032701	2:118468953-118475495
Gallus gallus	JPH1	ENSGALG00000035845	2:118543324-118621765
Gallus gallus	GDAP1	ENSGALG00000042798	2:118637735-118644214
Gallus gallus	PI15	ENSGALG00000029264	2:118812721-118835079
Danio rerio	ELOCb	ENSDARG00000045359	2:30244376-30250311
Danio rerio	TMEM70	ENSDARG00000078773	2:30249977-30252347
Danio rerio	LY96	ENSDARG00000105462	2:30281444-30286249
Danio rerio	JPH1b	ENSDARG00000038826	2:30290719-30324610
Danio rerio	PI15b	ENSDARG00000061292	2:30368800-30376396
