## Supplementary material for "Identification and characterization of zebrafish Tlr4 co-receptor Md-2": Table S2

### Sheet: Zebrafish mbnl mutants
Table S2: Predicted zebrafish ly96 mutant gene products
Genotype	Exon mutated	Fish line number	Exon 1 coordinates (GRCz11)	Exon 1 coding sequence	Predicted Md-2 protein coding sequence
ly96 +/+	N/A	N/A	Chr2: 30,281,444-30,281,710	ATGGCGCTTTGGTGCCCGTCAGCTTTTCTTTGTTTTATTGCATTATCTTGTATGGCATCTGAGAAAGCAGAAAGAAAATCCTTATGCTCATCAGAACAAGTTAATTTTTGGTACACCTTTGAAG	MALWCPSAFLCFIALSCMASEKAERKSLCSSEQVNFWYTFEGPLHYLSMTVSPCSLGVSLYFINLTLIPMFTITRFGFHGVVYYKGQMWLEHEVPNVLCEDYKICHIIKGETLRETFPVIIRKIDGPEGEYQIHLTVNITDDLEMKETIHFNMTVEVKTGGNKSFFSPQIGRL*
ly96 A/A	Exon 1	b1364	Chr2: 30,281,444-30,281,710	A------TTTGGTGCCCGTCAGCTTTTCTTTGTTTTATTGCATTATCTTGTATGGCATCTGAGAAAGCAGAAAGAAAATCCTTATGCTCATCAGAACAAGTTAATTTTTGGTACACCTTTGAAG	No start codon
ly96 B/B	Exon 1	b1365	Chr2: 30,281,444-30,281,710	ATG--------GTGCCCGTCAGCTTTTCTTTGTTTTATTGCATTATCTTGTATGGCATCTGAGAAAGCAGAAAGAAAATCCTTATGCTCATCAGAACAAGTTAATTTTTGGTACACCTTTGAAG	MVPVSFSLFYCIILYGI*
ly96 C/C	Exon 1	b1366	Chr2: 30,281,444-30,281,710	ATG----------GCCCGTCAGCTTTTCTTTGTTTTATTGCATTATCTTGTATGGCATCTGAGAAAGCAGAAAGAAAATCCTTATGCTCATCAGAACAAGTTAATTTTTGGTACACCTTTGAAG	MARQLFFVLLHYLVWHLRKQKENPYAHQNKLIFGTPLKDHCITCQ*
