## Supplementary material for "Identification and characterization of zebrafish Tlr4 co-receptor Md-2": Tables S3

### Sheet: Sheet1
Table S3: Genomes used for TLR4 synteny analysis
Species	Common name	Genome ID
Chiloscyllium plagiosum	bamboo shark	ASM401019v1
Homo sapiens	human	GRCh38.p13
Gallus gallus	chicken	GRCg6a
Xenopus tropicalis	frog	Xenopus_tropicalis_v9.1
Lepisosteus oculatus	gar	LepOcu1
Scleropages formosus	bonytongue	fSclFor1.1
Ictalurus punctatus	catfish	IpCoco_1.2
Danio rerio	zebrafish	GRCz11
Esox lucius	pike	Eluc_v4
Gadus morhua	cod	gadMor3.0
Takifugu rubripes	puffer	fTakRub1.2
