## Supplementary material for "Identification and characterization of zebrafish Tlr4 co-receptor Md-2": Table S4

### Sheet: Table-S4_genes-surrounding-tlr4
Zebrafish tlr4 zebrrafish context
id	sequence	description	label	uid	chromosome	start	end	direction	gene_name
ENSDARP00000074335.5	MPSYTVTVATGTQWFAGTDDYIYLTLVGSEGCSDRTLLDKPLYNDFERGAVDSYDISVGEDLGEIQLVKIEKKKYWMHDDWYCKYITVKTPYGDYVEFPCFRWLVDDKEVILRDGRARLPQHDKTGVAKQHRRKELEQRQKTYRWKEWHPGFPMSIDCKAHKELPRDIQFDSEKGVDFVLNYSKAIENLYVNQFMHMFQSSWGDFADFERIFVRIKNTISEYVMEHWKEDFMFGYQYLNGCNPVVIKKCTEIPDKFPVTHNIVEDSLERGLTLEEELKEGNIFIADYEIMDGVTANSTDPCTLQYLAAPMCLLYKNSQNKIMPIAIQLHQKPGEDNPIFLPSDDEYDWLLAKIWVRSSDFHVHQTVTHLLRTHLISEVFGIAMFRQLPAVHPVFKLLLP…	ENSDARP00000074335.5 pep chromosome:GRCz11:13:18128275:18174864:-1 gene:ENSDARG00000057273.6 transcript:ENSDART00000079884.6 gene_biotype:protein_coding transcript_biotype:protein_coding gene_symbol:alox5a description:arachidonate 5-lipoxygenase a [Source:ZFIN;Acc:ZDB-GENE-090311-47]	ENSDARP00000074335.5	qwW6bxFMnx	13	18128275	18174864	-1	alox5a
ENSDARP00000117134.1	XKRNPFLPQAQIDLKKYIAEAQHENRQLLYYNTKKEHLETFIGSGRQNGFHVKYEHGGHSLPPQNGHFYNHTNDHLGASQCPRHECEQKVSQVSKTYDVLNPGAKQQLLQTMANEPFKDLPQIPEMYHKANGFNGHQHLHTNQNGFYKVEKSGGVTVLSASSVHSENGDMVYAGEQTPTKHTINSFLESPMRFLDTPTRNLINTPSKQSMEIPSCDCVEHIIEKEEGPYYTHLGSGPNVAAVREMMETRYGEKGNAVRVEVVVYTGKEGRSSQGCPIAKWIIRRGSEQEKLLCLVRQRAGHCCQNAVIVILILAWEGIPRSVADRLYQELTQTLCKYGSPTSRRCALNEDRTCACQGLDPETCGASFSFGCSWSMYFNGCKFARSKTPRKFRLQGDSPK…	ENSDARP00000117134.1 pep chromosome:GRCz11:13:18276187:18294226:1 gene:ENSDARG00000075230.6 transcript:ENSDART00000141009.2 gene_biotype:protein_coding transcript_biotype:protein_coding gene_symbol:tet1 description:tet methylcytosine dioxygenase 1 [Source:ZFIN;Acc:ZDB-GENE-090312-88]	ENSDARP00000117134.1	Ili6nYlm2c	13	18276187	18294226	1	tet1
ENSDARP00000118902.1	MTDKRNPPFFNDDNVGVLHYKLPFSETMELFIETLTGTCFQLRVSPFEQVVSVKAKIQRLEGIPVSQQHLIWNGMELEDEYCLHDYSITEGCTLKLVLAMRGGPVNTRRVTVTDDSVRDISDCLDAGREEMWEKSLPNKQVTFLVYREGDQLNFFRVVDRGDGTLTPVSESLSGASVRNVRAEEEEEQESASSELQTLENSITMGKMKLLKAKMENMNLNKKPKKTAKLKIRPPVGPRPCSGSHGSARHHRMFRVLPQIGHASSTHLPPIGDQQQPVLSTPTAGSAHQPYTSLSSPASSSRAHPSSAASGIYMLQAEEPWDNPVPRKIRLPPKVSRLDMRGPKVMRDCVYPPLSLLSSPGVQDEVDIKNEHLTLTEKTTVIESPKAVPFNLPEPLSLDV…	ENSDARP00000118902.1 pep chromosome:GRCz11:13:18019709:18069421:-1 gene:ENSDARG00000076703.5 transcript:ENSDART00000146772.3 gene_biotype:protein_coding transcript_biotype:protein_coding gene_symbol:zfand4 description:zinc finger, AN1-type domain 4 [Source:ZFIN;Acc:ZDB-GENE-090312-102]	ENSDARP00000118902.1	14YV3z8jf8	13	18019709	18069421	-1	zfand4
ENSDARP00000074557.5	MALWIILPVLLCAVSFIGCWTVYGLALSYNHICSLNTWEYRNSCHPNETGNCCTMNNIPTVSASGTNFPENSLFTATISAGSFLFLVFCVFHHAHILDRNSVHSLLSKIALIMGCVVSASAFMAGNCNPAELVLLHYLGAAVSFVFVCLYMIILTSLTTRCMLTGCEQVLYPLRIILTIIQVSATILYGIFFIQEHYFYKQISAVFEWFLCVNLELYELSYSVEFYFFSSSMLSVLLAKKEEEKPLILS	ENSDARP00000074557.5 pep chromosome:GRCz11:13:18332685:18345854:-1 gene:ENSDARG00000057440.7 transcript:ENSDART00000080107.6 gene_biotype:protein_coding transcript_biotype:protein_coding gene_symbol:si:dkey-228d14.5 description:si:dkey-228d14.5 [Source:ZFIN;Acc:ZDB-GENE-090313-252]	ENSDARP00000074557.5	aGpe1AcPbE	13	18332685	18345854	-1	si:dkey-228d14.5
ENSDARP00000074352.4	MTTEAVSSGARPQIPAPVQRDGYYWLRSFTAGGVAGCCAKSTIAPLDRVKILLQAQNPHYKHLGVFATLKAVPKKEGFLGLYKGNGAMMIRIFPYGAIQFMAFDNYKKFLHTKVGISGHVHRLMAGSMAGMTAVICTYPLDVIRARLAFQVTGHHRYTGIRHAFQTIYHKEGGISGFYRGLIPTIIGMAPYAGFSFFTFGTLKTLGLTHFPEQLGKPSLDNPDVLVLKTQVNLLCGGVAGAIAQTISYPLDVARRRMQLGASLPDHDKCCSLTKTLKHVYSQYGVKKGLYRGLSLNYIRCVPSQAVAFTTYEFMKQVLHLN	ENSDARP00000074352.4 pep chromosome:GRCz11:13:18179096:18195942:-1 gene:ENSDARG00000057287.6 transcript:ENSDART00000079902.5 gene_biotype:protein_coding transcript_biotype:protein_coding gene_symbol:slc25a16 description:solute carrier family 25 (mitochondrial carrier; Graves disease autoantigen), member 16 [Source:ZFIN;Acc:ZDB-GENE-030131-3299]	ENSDARP00000074352.4	OvWVkK8paY	13	18179096	18195942	-1	slc25a16
ENSDARP00000119224.1	MATSEPVRGIGLGSFRASQLPEMRGTETEEVRSDSPTAVVTTSPEQYIKHPLQNRWALWYFKNDKSKSWTENLRLISKFDTVEDFWALYNHIQQPSKLGFGCDYCLFKDGIKPMWEDDRNKLGGRWLMTLSKQQRHNDLDRYWMETLLCLIGESFDEASEDVCGAVVNVRPKGDKIAIWTGNCQNRDAIMTIGQQYKERLSLPSKTLIGYQSHDDTSSKSGSTTKNMYSV	ENSDARP00000119224.1 pep chromosome:GRCz11:13:18311498:18323696:1 gene:ENSDARG00000012274.12 transcript:ENSDART00000132073.3 gene_biotype:protein_coding transcript_biotype:protein_coding gene_symbol:eif4e1c description:eukaryotic translation initiation factor 4E family member 1c [Source:ZFIN;Acc:ZDB-GENE-050417-398]	ENSDARP00000119224.1	M9wDROfgfZ	13	18311498	18323696	1	eif4e1c
ENSDARP00000109069.2	MSSFMENGPSNHNGEAEQVWERPWTLEEMQKSSTNWSLAADSGLFLFLRDFSQRMLSKTHEIEKQLDGLIRDTKATDSQLHTVFNDFLMLSNTQFIENRVYDEEVEDPTPKSETTERQPEQEKTREQKEAELIPKVQEAVNYGLKVLESAFEQLDIKAGNSDSEDEEVLEKVEPILEAKDLYVDRPLPYLIGSQAFMDQDDVGLGDLSSDEMSIGSDRDSVLESDVEDGDEHTDQDDYSDQDEEVQGNFKKKPSIASYNDADEENDDSDIFGGSDKDEDEDDLRKDTGVPSFADELAARIKGETQNKPEADRSSLSSGPSTTSKKSKTKNVPKPQVEDDQDEMFRPPTMEDEEYSPFGGKGGLFSGGKGLFDDDDEGDLFSEAPKNVPVEKEKTVAQPA…	ENSDARP00000109069.2 pep chromosome:GRCz11:13:18107495:18122333:-1 gene:ENSDARG00000062532.7 transcript:ENSDART00000128748.3 gene_biotype:protein_coding transcript_biotype:protein_coding gene_symbol:washc2c description:WASH complex subunit 2C [Source:ZFIN;Acc:ZDB-GENE-060825-87]	ENSDARP00000109069.2	0xxbuM37u7	13	18107495	18122333	-1	washc2c
ENSDARP00000153755.1	ELIFKHLYRAGVSLVYMCLYIVFHTFQSQKCSLAGCEQMLYSWSICLSVMSVSSTLLYGLFFISETFFFKQIISVNKWFALKNVEIFTLYFSLKNFFFSYTKLSLLIRKPKSEKKLCLS	ENSDARP00000153755.1 pep chromosome:GRCz11:13:18331509:18365319:1 gene:ENSDARG00000021404.9 transcript:ENSDART00000181918.1 gene_biotype:protein_coding transcript_biotype:protein_coding gene_symbol:zgc:110319 description:zgc:110319 [Source:ZFIN;Acc:ZDB-GENE-050417-345]	ENSDARP00000153755.1	8cxtcPFQp3	13	18331509	18365319	1	zgc:110319
ENSDARP00000113348.1	MAQFGGQKNPPWAAQFAATAVSQPGHTGQSLDLNSLHSLGVQQQSLLGASPMYTQQSALAAASLNSQSAANYQLSQQTAALQQQAAAAAAAAALQQSQINSALQQYQQQQQQQQQPPQAPPPQPPPQQTLYNVPHQLPQPQQALLSQPPVALPTSLSLSNPQQTAQITVSYPTPRSSHQQQTQPQKQRVFTGVVSKLHDTFGFVDEDVFFQLSAVKGKTPQVGDRVLVEAVYNPNMPFKWNAQRIQTLPQLPNQTHQPPQPLPQVSPQLSSFYTDAGMQRYS	ENSDARP00000113348.1 pep chromosome:GRCz11:13:18371208:18385823:1 gene:ENSDARG00000074759.5 transcript:ENSDART00000138172.2 gene_biotype:protein_coding transcript_biotype:protein_coding gene_symbol:ccar1 description:cell division cycle and apoptosis regulator 1 [Source:ZFIN;Acc:ZDB-GENE-030131-146]	ENSDARP00000113348.1	mzJ9DnN1px	13	18371208	18385823	1	ccar1
ENSDARP00000085145.5	MSAQQHRSVQLSAASLAVVLCRDEDSKFSASSTSGQDVFGDFRSQNLRSFWNKRLVKAVAEVSFQGWLENYVLLVQGNANNLEVLREAWMRRALRSPKGYTIKAVGDLSPVQMSPISQSQFIPLSEILCSVISDLNADHVVVNQEALINYMMKSHPGMTIPTQDILYNALGTLIKERKIYHTGEGYFVVTPQTYFITNNMVKERNWWSAGDNDLPSPPPITYLVSNESCIDTSSEVPVMAHCKSCSCFTPPSIVPPSIQDHQSISISDCTGKSLKWPKEHKPSVQHQSTSTAADYQASEVSKSTTTSRKEKEKAGRKFGLSLFRRNTGKKDNKPKKEYATFSAQFPPEEWPVRDEDDLNNLPRDLEHAIIKRINPDLTVDNLVKHTVLMKKLEEKAERG…	ENSDARP00000085145.5 pep chromosome:GRCz11:13:18471546:18504241:1 gene:ENSDARG00000062593.7 transcript:ENSDART00000090712.5 gene_biotype:protein_coding transcript_biotype:protein_coding gene_symbol:stox1 description:storkhead box 1 [Source:ZFIN;Acc:ZDB-GENE-030925-2]	ENSDARP00000085145.5	CEsXr0c5LI	13	18471546	18504241	1	stox1
ENSDARP00000117362.1	MAESETDCDTPGLDTLGSECVIAHTQVGDLHYGAETEIMTQEDKRLDLEAIHGDLGAVTCVDVVTETDHDYIKSEIHHDHHQYFSSAEIKGNEHLLGEVLLKTEIGGGDHIVKVESDHGGELTVESENGVIIHEAHGLQCSECGEIFGCMSDLHEHFEIHKATHPYICVHCGESFAIEASLRSHMRIHMKEKSYTTGLEMVGKGVIDAFSLKPHQMMHSPEKPHRCSECGKSFAAAITLREHMKMHSDDKPYKCTQCRKSFMRRRHLKKHQELHARDKPFTCLQCGKGFTTASNLKQHQKTHAGDKPHRCTQCGKCFAAAATLREHQRIHSGEKPYKCTQCRKSFVRKRHLKKHQLVHQGGKPYRCSQCDKGFNHSSSLSRHHKVHLEAKMYAQADKDF…	ENSDARP00000117362.1 pep chromosome:GRCz11:13:18507592:18512836:1 gene:ENSDARG00000074624.4 transcript:ENSDART00000142622.2 gene_biotype:protein_coding transcript_biotype:protein_coding gene_symbol:si:ch211-198a12.6 description:si:ch211-198a12.6 [Source:ZFIN;Acc:ZDB-GENE-030131-1683]	ENSDARP00000117362.1	NCCKcg1djE	13	18507592	18512836	1	si:ch211-198a12.6
ENSDARP00000110093.3	MLNVFYLNFRCHIRQIENDAFYNVKNLTTLFLTGNPIIYFAPGCLNTLYNLQRLVLVDIGLESLQLNINNLTKLQELNVGTNYIQSMTLPPFMTTFKNFSLLDLHANNISIIRTNHTVVLREIGRNMTLILTWNPLLHIEPGAFKDVYLRQLDIRSAFVSFSAQKAALKALHGLNVKRLIFGKYREDNGFHFVDNDVLDGLCCFNFQEVSYYVLESAKTTIAIFRCMINATRITVKGGNIYEMETVHFHKTKELYLINNGLGTLPTKQLSHLHTLEKLEITHNSEPIFAEPFTDLPKLQYVDLSDNQLKIKHCCSTLLSGTPQINYLNLSLNSEISVDVGGFEGLDSLEILDFSYTRVVRIGYLSVLSNLKNLRYLDVSYSSVTFSNIFCFLGLSSLNV…	ENSDARP00000110093.3 pep chromosome:GRCz11:13:18515126:18517453:1 gene:ENSDARG00000019742.10 transcript:ENSDART00000044697.7 gene_biotype:protein_coding transcript_biotype:protein_coding gene_symbol:tlr4ba description:toll-like receptor 4b, duplicate a [Source:ZFIN;Acc:ZDB-GENE-040219-8]	ENSDARP00000110093.3	7jwuJ0ACQl	13	18515126	18517453	1	tlr4ba
ENSDARP00000117219.1	XSRSSTASQSRYGTQEKPRRSGRYSSSSSRSSSRDVLCDFCMIKKNKAVKSCLTCLTSFCEAHLQAHYEYPALMKHKLVAATGQLREKICGEHDKLLEVFCRSDQMCVCVLCIMEEHKKHDIVSAAAERTEKQKQLGAKLMTSQQKIEERMKKWQDLRQAVASLKHSSQSVLDENERIFAELLRALERRHGEVKEMIRAQEVLLLTNAERHLARLEEEITLLRKKHTDLEQLSQSDDHIHFLQSWQSLSAPSGYEDLSKVTLAPHHTFDNAKKAISDLKVQMEDISKEELNKISSAVNEVKILQTVDPAKREEFFEYSCQLSIDPLTAHPNLVLSDRNTVVQMSNEPRPYPDHPDRFDYWQQALCKPGLAGGRYYWELDWRGTEVDIAVTYKGIQRKGN…	ENSDARP00000117219.1 pep chromosome:GRCz11:13:18533005:18539920:1 gene:ENSDARG00000078254.5 transcript:ENSDART00000136024.2 gene_biotype:protein_coding transcript_biotype:protein_coding gene_symbol:ftr14l description:finTRIM family, member 14-like [Source:ZFIN;Acc:ZDB-GENE-090312-123]	ENSDARP00000117219.1	q8JzOyQrxU	13	18533005	18539920	1	ftr14l
ENSDARP00000092634.4	MSLWMILPVSLPALTITGIWVVYAMALYNQHVCPVDNWMYNQSCEEDLVMQRGPTLCCTLDNVPLISKCGTLPPESCFFSLICSTGSFMVMVIVLLRYAHVIEKHQNCVLNTASLSTGWICAAGLIMVGNFQVDYAKVLHYVGAGVAFPTSMLFVCLQSALTYRLAKTQGEYNMGHLRLFMTLLAFVALVLSGVFFVQESFILQHASAIFEWVFCVIIMLFYGTFAFEFAGISSDTMMVLARGQSLPSVSRDHKMESLSGANQHQPESLSIL	ENSDARP00000092634.4 pep chromosome:GRCz11:13:18545819:18624235:1 gene:ENSDARG00000069795.7 transcript:ENSDART00000101859.6 gene_biotype:protein_coding transcript_biotype:protein_coding gene_symbol:zgc:154058 description:zgc:154058 [Source:ZFIN;Acc:ZDB-GENE-060929-48]	ENSDARP00000092634.4	AJrMegFfkW	13	18545819	18624235	1	zgc:154058
ENSDARP00000028819.4	MIMSNGERMIFLSSIFILVNAGQGQECTELIKNKEYSCSGRNLTCIPGSLPFSVASLDFSFNFLTSLHKRVFPVMLNLQLLDLTRCYIRQIEKDAFYNVKNLMTLILTGNPITYLAPECLNSLYKLQRLVLVDVRLESLQLQINNLTKLQDLKVGTNCIQSMTLPSFMSTFKDFSLLDLHANNISIIRMDHTAVLREIGRNMTLILSRNPLIHIEPGAFKDVILRELHLLAAFISFNAQKECHKALTGLTVDKLFVGRYRMDEKIKVSVPDYLEGLCSINFNEIYLVQKEWSDSEMHLFRCMVNATKITIKKAYMNSMKHIPFHRLKELYLSDTGLSVVPFISHIPSLEKLVMKSPFPITFTGVSDLPLLQYVDLSGNMLILHECCSILFPRTPNIQYL…	ENSDARP00000028819.4 pep chromosome:GRCz11:13:18523661:18528862:1 gene:ENSDARG00000022048.6 transcript:ENSDART00000034852.5 gene_biotype:protein_coding transcript_biotype:protein_coding gene_symbol:tlr4bb description:toll-like receptor 4b, duplicate b [Source:ZFIN;Acc:ZDB-GENE-040219-9]	ENSDARP00000028819.4	mNWSbfBnFq	13	18523661	18528862	1	tlr4bb
ENSDARP00000098602.4	MNFFTISAFIIYFPIGAGQSCTEIIENLHYSCMGRNLSYIPSRIPSSVQTLDFSFNDLKWLKKTVFPVFTFLRVLDLSRCHIRQIENDAFYNVKNLTTLFLTGNPIIYFAPGCLNTLYNLQRLVLVDIGLESLQLNINNLTKLQELNVGTNYIQSMTLPPFMSTFKDFSLLDLHANNISIIRTNHTVVLREIGKNMTLILSRNPLLHIEPGSFKGVHLVELDIRSTFVSFASKKQGLNGLHGLNVTRLMFGMYKDDPKLYPSDLDYFDGLCSIHFYEAYYYMKERLDWKMNIFRCMINATVVVVKGGVIRVIGYVPFHKIKELYLINTQLYTVPGKQLSHIRTLEKFVFTHNSATQVEKFLDMPKLQYVDLNSNQITLQSCCIDVLSGTPQIRYLNLSL…	ENSDARP00000098602.4 pep chromosome:GRCz11:13:18520738:18523378:1 gene:ENSDARG00000075671.5 transcript:ENSDART00000113952.5 gene_biotype:protein_coding transcript_biotype:protein_coding gene_symbol:tlr4al description:toll-like receptor 4a, like [Source:ZFIN;Acc:ZDB-GENE-090507-2]	ENSDARP00000098602.4	ca2fsD9JA9	13	18520738	18523378	1	tlr4al
ENSDARP00000057868.3	MEGLNDVHDDGSFMFTSESVGEGHPDKICDQISDAVLDAHLKQDPDAKVACETVCKTGMVLLCGEITSRANVDYQKIVRDTIKHIGYDNSEKGFDYKTCNVLVALEQQSPDIAQGVHVDRHEEDIGAGDQGLMFGYATDETEECMPLTIVLAHKLNSKMAELRRDGTIPWLRPDSKTQVTVHYKQENGAVIPLRVHTVVISVQHDDNISLEEQQRILKEKVIKAVVPARYLDDKTVYHLQPSGRFVIGGPQGDAGVTGRKIIVDTYGGWGAHGGGAFSGKDYTKVDRSAAYAARWVAKSLVKSKLCRRVLVQVSYAIGVAHPLSISLFTYGSSEKTEKELLHIVNKNFDLRPGVIVRDLNLKRPFYQNTACYGHFGRSEFPWEMAKTLKV	ENSDARP00000057868.3 pep chromosome:GRCz11:13:18628920:18637244:-1 gene:ENSDARG00000039605.4 transcript:ENSDART00000057869.4 gene_biotype:protein_coding transcript_biotype:protein_coding gene_symbol:mat1a description:methionine adenosyltransferase I, alpha [Source:ZFIN;Acc:ZDB-GENE-030131-6127]	ENSDARP00000057868.3	oIrAQqsM0U	13	18628920	18637244	-1	mat1a
ENSDARP00000149078.1	MGMWSLGLGAVGAAIAGLILANTDFLLTKSAPATVDYLANADLKTIDGDERSLKAKALWEKSGAVIMAVRRPGUFLCREEASELSSLKPQLDELGVPLYAVVKENVGTEIQDFRPHFAGEIFLDEKQAFYGPQQRKMGGLGFIRLGVWQNFVRAWRAGYQGNMNGEGFILGGVFVMGSGGQGVLLEHREKEFGDKVSLESVLEAAKKVVVEK	ENSDARP00000149078.1 pep chromosome:GRCz11:13:18659346:18669575:1 gene:ENSDARG00000057378.7 transcript:ENSDART00000188249.1 gene_biotype:protein_coding transcript_biotype:protein_coding gene_symbol:selenou1a description:selenoprotein U 1a [Source:ZFIN;Acc:ZDB-GENE-030131-2459]	ENSDARP00000149078.1	iol9uTIIbl	13	18659346	18669575	1	selenou1a
ENSDARP00000144461.1	MSGDLPLNINIKEPRWDQGTFMGRAQHFFMVTDPRNVLLSSEVLEDARVTVENYRLGVVKPGLTEDALWRAKYIYDSAFHPDTGEKMLLVGRMSAQVPMNMTITGCMLTFYRTTPAVVFWQWVNQSFNAVVNYTNRSGDAPITVNQLGAAYVSATTGAVVTALSLKALTKHLPAIISRFVPFAAVAAANCINIPFMRQRELKCGIPVTDAEGKRLGESTNAAQQAIVQVVVSRIGMAVPAMAIPPVIMNALEKKAFLKRFPVLNAPLQVGLVGFCLVFATPLCCALFPQKSSMKVSSLEPELQESIRQSNPHISTVFFNKGL	ENSDARP00000144461.1 pep chromosome:GRCz11:13:18677906:18695289:-1 gene:ENSDARG00000057374.6 transcript:ENSDART00000176809.2 gene_biotype:protein_coding transcript_biotype:protein_coding gene_symbol:sfxn3 description:sideroflexin 3 [Source:ZFIN;Acc:ZDB-GENE-070112-2092]	ENSDARP00000144461.1	1krNNeFGQ4	13	18677906	18695289	-1	sfxn3
ENSDARP00000139792.2	MAHSSDTARKDMTNGAHPSAQPGPSGTSTLPRYLHKKQQRQRGVRSSSPMGRVILINAPVDGGDDSEDIHTITVDKSEDGHLGFSVRGGSEHGLGIFVSKVEDDSTAEMAGLCVGDKLVEVNGISLESITMSSAVKVLTGNNRLRMVVRRVGKVPGIRYSKEKTTWVDLIHRRMVVEESGRTPSEASSDGALRRIVHLYTTSDDYCLGFNIRGGKEFGLGIYVSKLDPGGLAEQNGIKMGDQILAANGVSFEDITHSNAVEVLKSHTHVMLTIKEAGRYPAYKEMVAEYSWLNKLANGGQPSSSQGSDSYSSTSSLSSGTPVSSLSGLSQVMFPPAFGSEMVDVCISTEDRSRRPSSERIETAIQTDPQDPDTISRTSRVMSTETSRMVGETVLLKDTV…	ENSDARP00000139792.2 pep chromosome:GRCz11:13:18701906:18783485:1 gene:ENSDARG00000076974.5 transcript:ENSDART00000160779.2 gene_biotype:protein_coding transcript_biotype:protein_coding gene_symbol:pdzd7a description:PDZ domain containing 7a [Source:ZFIN;Acc:ZDB-GENE-090313-191]	ENSDARP00000139792.2	xLYd0LwjRr	13	18701906	18783485	1	pdzd7a
ENSDARP00000101957.4	MALVQALPVPTDHPKPSTDVQQCCSVSHSPTVDVTGTMGSVSSLISGRTYQERHCRAASDFGARYRKPTPATSCFRQQEGTLRSSSSQEQLLNSQPPLPAKNKSSALISAGNGNYGYLSDEPVGDWNDNHVSTCSPSSDTEEPSDNRGMNGNIGGPPPKLVPVSGRLEKSMEKILIRPTAFKPVLPKNRNSVQYLSPRSGGSLSESQGSLNLLLPGTGAGSGCQEKRNSYSGGRNARSSQSCTMSDSGRNSLSSLPTYSSTGYSLTQSEVPNGHMETTRSGVGHGHSNSDSGRSSSSKSTGSLSGRGQPLSDSGSCGRSPAPGEGYEGVIRELEEKLRERDLELQQLRDNLDENEAAICQVYEEKQKRCEQEMEDLRQSCASKMKQVQLKAQRAQQVLQ…	ENSDARP00000101957.4 pep chromosome:GRCz11:13:18801094:18863680:-1 gene:ENSDARG00000074597.6 transcript:ENSDART00000109277.5 gene_biotype:protein_coding transcript_biotype:protein_coding gene_symbol:lzts2a description:leucine zipper, putative tumor suppressor 2a [Source:ZFIN;Acc:ZDB-GENE-090313-276]	ENSDARP00000101957.4	ZH3aviHbBO	13	18801094	18863680	-1	lzts2a
ENSDARP00000155271.1	LILLIFKSSLLVMVRAGRLTACLPLLINKQFACSHRVRTCATGELVFAVVLFNTQYKYNISKKKMVFPVGINMDLLVSSRCYVFTLKSKDMWYSILNILNLILIGRPTSHCCPVSPNSNARVKRLLCINEYSDSEQYKLQDLSFLPKLPASTMCLYKMRISLFLNSIKDISLLVTEPNNISVIEWWHTLMLDETFRRWERSPVRPALSHCRPHCVKCVYFRELHTNTGFCSVPVRNESHSVMNAIIVEKLILIRYKIEVRVRVNVSNRLAYICNINFSNLLCIEHEWLSTEHLSSCPVAATSLIITNSHYKSIMFIQYRRLQELFKLDNVHLLVTFCNNFVLLNTCSVSAPAPVKIGGEEDTLPAEEAEESLGHILQDWEFCSLNLPHCPDVLFLNNPQ…	ENSDARP00000155271.1 pep chromosome:GRCz11:13:18521493:18548729:-1 gene:ENSDARG00000112942.1 transcript:ENSDART00000187686.1 gene_biotype:protein_coding transcript_biotype:protein_coding gene_symbol:BX908770.1	ENSDARP00000155271.1	ConPeR96zu	13	18521493	18548729	-1	BX908770.1
Human TLR4 genomic context
id	sequence	description	label	uid	chromosome	start	end	direction	gene_name
ENSP00000407433.1	MLQCYRCRQWFHEACTQCLNEPMMFGDRFYLFFCSVCNQGPEYIERLPLRWVDVVHLALYNLGVQSKKKYFDFEEILAFVNHHWELLQLGKLTSTPVTDRGPHLLNALNSYKSRFLCGKEIKKKKCIFRLRIRVPPNPPGKLLPDKGLLPNENSASSELRKRGKSKPGLLPHEFQQQKRRVYRRKRSKFLLEDAIPSSDFTSAWSTNHHLASIFDFTLDEIQSLKSASSGQTFFSDVDSTDAASTSGSASTSLSYDSRWTVGSRKRKLAAKAYMPLRAKRWAAELDGRCPSDSSAEGASVPERPDEGIDSHTFESISEDDSSLSHLKSSITNYFGAAGRLACGEKYQVLARRVTPEGKVQYLVEWEGTTPY	ENSP00000407433.1 pep chromosome:GRCh38:9:120855652:120868911:-1 gene:ENSG00000119403.15 transcript:ENST00000419155.5 gene_biotype:protein_coding transcript_biotype:protein_coding gene_symbol:PHF19 description:PHD finger protein 19 [Source:HGNC Symbol;Acc:HGNC:24566]	ENSP00000407433.1	opoorivq7O	9	120855652	120868911	-1	PHF19
ENSP00000443183.1	MASSSGSSPRPAPDENEFPFGCPPTVCQDPKEPRALCCAGCLSENPRNGEDQICPKCRGEDLQSISPGSRLRTQEKAHPEVAEAGIGCPFAGVGCSFKGSPQSVQEHEVTSQTSHLNLLLGFMKQWKARLGCGLESGPMALEQNLSDLQLQAAVEVAGDLEVDCYRAPCSESQEELALQHFMKEKLLAELEGKLRVFENIVAVLNKEVEASHLALATSIHQSQLDRERILSLEQRVVELQQTLAQKDQALGKLEQSLRLMEEASFDGTFLWKITNVTRRCHESACGRTVSLFSPAFYTAKYGYKLCLRLYLNGDGTGKRTHLSLFIVIMRGEYDALLPWPFRNKVTFMLLDQNNREHAIDAFRPDLSSASFQRPQSETNVASGCPLFFPLSKLQSPKHA…	ENSP00000443183.1 pep chromosome:GRCh38:9:120902393:120929173:-1 gene:ENSG00000056558.11 transcript:ENST00000540010.1 gene_biotype:protein_coding transcript_biotype:protein_coding gene_symbol:TRAF1 description:TNF receptor associated factor 1 [Source:HGNC Symbol;Acc:HGNC:12031]	ENSP00000443183.1	1Jdyi5LOOy	9	120902393	120929173	-1	TRAF1
ENSP00000330658.3	MRLWSWVLHLGLLSAALGCGLAERPRRARRDPRAGRPPRPAAGPATCATRAARGRRASPPPPPPPGGAWEAVRVPRRRQQREARGATEEPSPPSRALYFSGRGEQLRLRADLELPRDAFTLQVWLRAEGGQRSPAVITGLYDKCSYISRDRGWVVGIHTISDQDNKDPRYFFSLKTDRARQVTTINAHRSYLPGQWVYLAATYDGQFMKLYVNGAQVATSGEQVGGIFSPLTQKCKVLMLGGSALNHNYRGYIEHFSLWKVARTQREILSDMETHGAHTALPQLLLQENWDNVKHAWSPMKDGSSPKVEFSNAHGFLLDTSLEPPLCGQTLCDNTEVIASYNQLSSFRQPKVVRYRVVNLYEDDHKNPTVTREQVDFQHHQLAEAFKQYNISWELDVLE…	ENSP00000330658.3 pep chromosome:GRCh38:9:116153791:116402321:1 gene:ENSG00000182752.10 transcript:ENST00000328252.4 gene_biotype:protein_coding transcript_biotype:protein_coding gene_symbol:PAPPA description:pappalysin 1 [Source:HGNC Symbol;Acc:HGNC:8602]	ENSP00000330658.3	Y6KxMeSZXl	9	116153791	116402321	1	PAPPA
ENSP00000408292.1	MAAAAASHLNLDALREVLECPICMESFTEEQLRPKLLHCGHTICRQCLEKLLASSINGVRCPFCSKITRITSLTQLTDNLTVLKIIDTAGLSEAVGLLMCRSCGRRLPRQFCRSCGLVLCEPCREADHQPPGHCTLPVKEAAEERRRDFGEKLTRLRELMGELQRRKAALEGVSKDLQARYKAVLQEYGHEERRVQDELARSRKFFTGSLAEVEKSNSQVVEEQSYLLNIAEVQAVSRCDYFLAKIKQADVALLEETADEEEPELTASLPRELTLQDVELLKVGHVGPLQIGQAVKKPRTVNVEDSWAMEATASAASTSVTFREMDMSPEEVVASPRASPAKQRGPEAASNIQQCLFLKKMGAKGSTPGMFNLPVSLYVTSQGEVLVADRGNYRIQVFT…	ENSP00000408292.1 pep chromosome:GRCh38:9:116687302:116701298:1 gene:ENSG00000119401.10 transcript:ENST00000450136.1 gene_biotype:protein_coding transcript_biotype:protein_coding gene_symbol:TRIM32 description:tripartite motif containing 32 [Source:HGNC Symbol;Acc:HGNC:16380]	ENSP00000408292.1	tVNDv8GCGs	9	116687302	116701298	1	TRIM32
ENSP00000314038.4	MAAAGARLSPGPGSGLRGRPRLCFHPGPPPLLPLLLLFLLLLPPPPLLAGATAAASREPDSPCRLKTVTVSTLPALRESDIGWSGARAGAGAGTGAGAAAAAASPGSPGSAGTAAESRLLLFVRNELPGRIAVQDDLDNTELPFFTLEMSGTAADISLVHWRQQWLENGTLYFHVSMSSSGQLAQATAPTLQEPSEIVEEQMHILHISVMGGLIALLLLLLVFTVALYAQRRWQKRRRIPQKSASTEATHEIHYIPSVLLGPQARESFRSSRLQTHNSVIGVPIRETPILDDYDCEEDEEPPRRANHVSREDEFGSQVTHTLDSLGHPGEEKVDFEKKAAAEATQETVESLMQKFKESFRANTPIEIGQLQPPLRSTSAGKRKRRSKSRGGISFGRAKG…	ENSP00000314038.4 pep chromosome:GRCh38:9:116425225:117415039:-1 gene:ENSG00000148219.16 transcript:ENST00000313400.8 gene_biotype:protein_coding transcript_biotype:protein_coding gene_symbol:ASTN2 description:astrotactin 2 [Source:HGNC Symbol;Acc:HGNC:17021]	ENSP00000314038.4	NWiL08t42r	9	116425225	117415039	-1	ASTN2
ENSP00000499745.1	MMSASRLAGTLIPAMAFLSCVRPESWEPCVEMPLLLLHLLILQKFVDLLQGERHC	ENSP00000499745.1 pep chromosome:GRCh38:9:117704403:118072314:1 gene:ENSG00000285082.2 transcript:ENST00000665764.1 gene_biotype:protein_coding transcript_biotype:nonsense_mediated_decay gene_symbol:AL160272.2 description:novel protein	ENSP00000499745.1	NdKSCXXhgo	9	117704403	118072314	1	AL160272.2
ENSP00000363089.5	MMSASRLAGTLIPAMAFLSCVRPESWEPCVEVVPNITYQCMELNFYKIPDNLPFSTKNLDLSFNPLRHLGSYSFFSFPELQVLDLSRCEIQTIEDGAYQSLSHLSTLILTGNPIQSLALGAFSGLSSLQKLVAVETNLASLENFPIGHLKTLKELNVAHNLIQSFKLPEYFSNLTNLEHLDLSSNKIQSIYCTDLRVLHQMPLLNLSLDLSLNPMNFIQPGAFKEIRLHKLTLRNNFDSLNVMKTCIQGLAGLEVHRLVLGEFRNEGNLEKFDKSALEGLCNLTIEEFRLAYLDYYLDDIIDLFNCLTNVSSFSLVSVTIERVKDFSYNFGWQHLELVNCKFGQFPTLKLKSLKRLTFTSNKGGNAFSEVDLPSLEFLDLSRNGLSFKGCCSQSDFGTT…	ENSP00000363089.5 pep chromosome:GRCh38:9:117704403:117724735:1 gene:ENSG00000136869.16 transcript:ENST00000355622.8 gene_biotype:protein_coding transcript_biotype:protein_coding gene_symbol:TLR4 description:toll like receptor 4 [Source:HGNC Symbol;Acc:HGNC:11850]	ENSP00000363089.5	m5GDgT2tNV	9	117704403	117724735	1	TLR4
ENSP00000363075.1	MNWRFVELLYFLFIWGRISVQPSHQEPAGTDQHVSKEFDWLISDRGPFHHSRSYLSFVERHRQGFTTRYKIYREFARWKVRNTAIERRDLVRHPVPLMPEFQRSIRLLGRRPTTQQFIDTIIKKYGTHLLISATLGGEEALTMYMDKSRLDRKSGNATQSVEALHQLASSYFVDRDGTMRRLHEIQISTGAIKVTETRTGPLGCNSYDNLDSVSSVLLQSTESKLHLQGLQIIFPQYLQEKFVQSALSYIMCNGEGEYLCQNSQCRCQCAEEFPQCNCPITDIQIMEYTLANMAKSWAEAYKDLENSGRESHSVPLHEWP	ENSP00000363075.1 pep chromosome:GRCh38:9:119213620:119369425:-1 gene:ENSG00000078725.13 transcript:ENST00000373964.2 gene_biotype:protein_coding transcript_biotype:protein_coding gene_symbol:BRINP1 description:BMP/retinoic acid inducible neural specific 1 [Source:HGNC Symbol;Acc:HGNC:2687]	ENSP00000363075.1	FRCJTug70v	9	119213620	119369425	-1	BRINP1
ENSP00000354065.4	MMDLVLEEDVTVPGTLSGCSGLVPSVPDDLDGINPNAGLGNGLLPNVSEETVSPTRARNMKDFENQITELKKENFNLKLRIYFLEERMQQEFHGPTEHIYKTNIELKVEVESLKRELQEREQLLIKASKAVESLAEAGGSEIQRVKEDARKKVQQVEDLLTKRILLLEKDVTAAQAELEKAFAGTETEKALRLRLESKLSEMKKMHEGDLAMALVLDEKDRLIEELKLSLKSKEALIQCLKEEKSQMACPDENVSSGELRGLCAAPREEKERETEAAQMEHQKERNSFEERIQALEEDLREKEREIATEKKNSLKRDKAIQGLTMALKSKEKKVEELNSEIEKLSAAFAKAREALQKAQTQEFQGSEDYETALSGKEALSAALRSQNLTKSTENHRLRR…	ENSP00000354065.4 pep chromosome:GRCh38:9:120388869:120580170:-1 gene:ENSG00000136861.18 transcript:ENST00000360822.7 gene_biotype:protein_coding transcript_biotype:protein_coding gene_symbol:CDK5RAP2 description:CDK5 regulatory subunit associated protein 2 [Source:HGNC Symbol;Acc:HGNC:18672]	ENSP00000354065.4	TJbfIkdpTD	9	120388869	120580170	-1	CDK5RAP2
ENSP00000363040.3	MNGGAERAMRSLPSLGGLALLCCAAAAAAAAVASAASAGNVTGGGGAAGQVDASPGPGLRGEPSHPFPRATAPTAQAPRTGPPRATVHRPLAATSPAQSPETTPLWATAGPSSTTFQAPLGPSPTTPPAAERTSTTSQAPTRPAPTTLSTTTGPAPTTPVATTVPAPTTPRTPTPDLPSSSNSSVLPTPPATEAPSSPPPEYVCNCSVVGSLNVNRCNQTTGQCECRPGYQGLHCETCKEGFYLNYTSGLCQPCDCSPHGALSIPCNSSGKCQCKVGVIGSICDRCQDGYYGFSKNGCLPCQCNNRSASCDALTGACLNCQENSKGNHCEECKEGFYQSPDATKECLRCPCSAVTSTGSCSIKSSELEPECDQCKDGYIGPNCNKCENGYYNFDSICRK…	ENSP00000363040.3 pep chromosome:GRCh38:9:120600811:120714470:-1 gene:ENSG00000106780.9 transcript:ENST00000373930.4 gene_biotype:protein_coding transcript_biotype:protein_coding gene_symbol:MEGF9 description:multiple EGF like domains 9 [Source:HGNC Symbol;Acc:HGNC:3234]	ENSP00000363040.3	F0I8pewwwH	9	120600811	120714470	-1	MEGF9
ENSP00000493498.1	MQVTFCRLRTHQWCFILFNVILFHALLFGTDFVEEYFLHSLPYIDVKVLE	ENSP00000493498.1 pep chromosome:GRCh38:9:120793007:120798719:1 gene:ENSG00000214654.8 transcript:ENST00000645473.1 gene_biotype:protein_coding transcript_biotype:protein_coding gene_symbol:B3GNT10 description:UDP-GlcNAc:betaGal beta-1,3-N-acetylglucosaminyltransferase 10 (putative) [Source:HGNC Symbol;Acc:HGNC:53652]	ENSP00000493498.1	kTf2m6lVpV	9	120793007	120798719	1	B3GNT10
ENSP00000398662.1	MKQLEDHEAFETSSLIGHSARVYALYYKDGLLCTGSDDLSAKLWDVSTGQCVYGIQTHTCAAVKFDEQKLVTGSFDNTVACWEWSSGARTQHFRGHTGAVFSVDYNDELDILVSGSADFTVKVWALSAGTCLNTLTGHTEWVTKVVLQKCKVKSLLHSPGDYILLSADKYEIKIWPIGREINCKCLKTLSVSEDRSICLQPRLHFDGK	ENSP00000398662.1 pep chromosome:GRCh38:9:120771411:120793382:-1 gene:ENSG00000119402.17 transcript:ENST00000453291.1 gene_biotype:protein_coding transcript_biotype:protein_coding gene_symbol:FBXW2 description:F-box and WD repeat domain containing 2 [Source:HGNC Symbol;Acc:HGNC:13608]	ENSP00000398662.1	7ahITJyQWn	9	120771411	120793382	-1	FBXW2
ENSP00000487480.1	MAAQALALLREVARLEAPLEELRALHSVLQAVPLNELRQQAAELRLGPLFSLLNENHRLEELLKILMLLLRF	ENSP00000487480.1 pep chromosome:GRCh38:9:120831900:120842909:-1 gene:ENSG00000095261.14 transcript:ENST00000625444.1 gene_biotype:protein_coding transcript_biotype:protein_coding gene_symbol:PSMD5 description:proteasome 26S subunit, non-ATPase 5 [Source:HGNC Symbol;Acc:HGNC:9563]	ENSP00000487480.1	BPvgEeuUPV	9	120831900	120842909	-1	PSMD5
ENSP00000363170.3	MNAPLDGLSVSSSSTGSLGSAAGAGGGGGAGLRLLSANVRQLHQALTALLSEAEREQFTHCLNAYHARRNVFDLVRTLRVLLDSPVKRRLLPMLRLVIPRSDQLLFDQYTAEGLYLPATTPYRQPAWGGPDSAGPGEVRLVSLRRAKAHEGLGFSIRGGSEHGVGIYVSLVEPGSLAEKEGLRVGDQILRVNDKSLARVTHAEAVKALKGSKKLVLSVYSAGRIPGGYVTNHIYTWVDPQGRSISPPSGLPQPHGGALRQQEGDRRSTLHLLQGGDEKKVSGVGKGGQPLRHRILPPNPEQQSCLEAARRGWFCPGSVFPQVCTEGWCFFFAFLFDLCSVCYNTG	ENSP00000363170.3 pep chromosome:GRCh38:9:114478321:114505450:-1 gene:ENSG00000095397.14 transcript:ENST00000374057.3 gene_biotype:protein_coding transcript_biotype:protein_coding gene_symbol:WHRN description:whirlin [Source:HGNC Symbol;Acc:HGNC:16361]	ENSP00000363170.3	rKIcUlL045	9	114478321	114505450	-1	WHRN
ENSP00000363162.3	MASQSQGIQQLLQAEKRAAEKVSEARKRKNRRLKQAKEEAQAEIEQYRLQREKEFKAKEAAALGSRGSCSTEVEKETQEKMTILQTYFRQNRDEVLDNLLAFVCDIRPEIHENYRING	ENSP00000363162.3 pep chromosome:GRCh38:9:114587769:114598879:1 gene:ENSG00000136888.7 transcript:ENST00000374050.4 gene_biotype:protein_coding transcript_biotype:protein_coding gene_symbol:ATP6V1G1 description:ATPase H+ transporting V1 subunit G1 [Source:HGNC Symbol;Acc:HGNC:864]	ENSP00000363162.3	WyjmhqguaT	9	114587769	114598879	1	ATP6V1G1
ENSP00000363161.4	MACEPQVDPGATGPLPPSSPGWSALPGGSPPGWGQELHNGQVLTVLRIDNTCAPISFDLGAAEEQLQTWGIQQVPADQYRSLAESALLEPQVRRYIIYNSRPMRLAFAVVFYVVVWANIYSTSQMFALGNHWAGMLLVTLAAVSLTLTLVLVFERHQKKANTNTDLRLAAANGALLRHRVLLGVTDTVEGCQSVIQLWFVYFDLENCVQFLSDHVQEMKTSQESLLRSRLSQLCVVMETGVSPATAEGPENLEDAPLLPGNSCPNERPLMQTELHQLVPEAEPEEMARQLLAVFGGYYIRLLVTSQLPQAMGTRHTNSPRIPCPCQLIEAYILGTGCCPFLAR	ENSP00000363161.4 pep chromosome:GRCh38:9:114611206:114646422:1 gene:ENSG00000157693.15 transcript:ENST00000374049.4 gene_biotype:protein_coding transcript_biotype:protein_coding gene_symbol:TMEM268 description:transmembrane protein 268 [Source:HGNC Symbol;Acc:HGNC:24513]	ENSP00000363161.4	6NHVbR3i8K	9	114611206	114646422	1	TMEM268
ENSP00000489944.1	MGSKIFCCCRKTSEGSSTTVGFHNPRMFEQHHPRSFNLNTNSLHSAVPKRHPRLPYDNRMMLKACILRRP	ENSP00000489944.1 pep chromosome:GRCh38:9:114656304:114657805:-1 gene:ENSG00000230054.3 transcript:ENST00000423632.3 gene_biotype:protein_coding transcript_biotype:protein_coding gene_symbol:TEX53 description:testis expressed 53 [Source:HGNC Symbol;Acc:HGNC:53655]	ENSP00000489944.1	cPSR9iHd4p	9	114656304	114657805	-1	TEX53
ENSP00000490169.1	MGTVRSPMPSMTPRFPVKPRSTSHRPKICCFRRMSLTDKIPSALTQSPICLREHP	ENSP00000490169.1 pep chromosome:GRCh38:9:114666434:114682066:-1 gene:ENSG00000230601.6 transcript:ENST00000612244.5 gene_biotype:protein_coding transcript_biotype:protein_coding gene_symbol:TEX48 description:testis expressed 48 [Source:HGNC Symbol;Acc:HGNC:52393]	ENSP00000490169.1	LB8sRFVeer	9	114666434	114682066	-1	TEX48
ENSP00000363156.1	MRHFLSKVYSFPMRKLILFLVFPVVRQTPTQHFKNQFPALHWEHELGLAFTKNRMNYTNKFLLIPESGDYFIYSQVTFRGMTSECSEIRQAGRPNKPDSITVVITKVTDSYPEPTQLLMGTKSVCEVGSNWFQPIYLGAMFSLQEGDKLMVNVSDISLVDYTKEDKTFFGAFLL	ENSP00000363156.1 pep chromosome:GRCh38:9:114789320:114792108:-1 gene:ENSG00000181634.8 transcript:ENST00000374044.1 gene_biotype:protein_coding transcript_biotype:protein_coding gene_symbol:TNFSF15 description:TNF superfamily member 15 [Source:HGNC Symbol;Acc:HGNC:11931]	ENSP00000363156.1	oROmTp6CLA	9	114789320	114792108	-1	TNFSF15
ENSP00000484651.1	MDPGLQQALNGMAPPGDTAMHVPAGSVASHLGTTSRSYFYLTTATLALCLVFTVATIMVLVVQRTDSIPNSPDNVPLKGGNCSEDLLCILKRAPFKKSWAYLQVAKHLNKTKLSWNKDGILHGVRYQDGNLVIQFPDYCGMILHHSHSTLDSGKGHCCLETLQP	ENSP00000484651.1 pep chromosome:GRCh38:9:114893343:114930595:-1 gene:ENSG00000106952.7 transcript:ENST00000618336.4 gene_biotype:protein_coding transcript_biotype:protein_coding gene_symbol:TNFSF8 description:TNF superfamily member 8 [Source:HGNC Symbol;Acc:HGNC:11938]	ENSP00000484651.1	EpQKZ0lf1Q	9	114893343	114930595	-1	TNFSF8
ENSP00000438152.2	MGAMTQLLAGVFLAFLALATEGGVLKKVIRHKRQSGVNATLPEENQPVVFNHVYNIKLPVGSQCSVDLESASGEKDLAPPSEPSESFQEHTVDGENQIVFTHRINIPRRACGCAAAPDVKELLSRLEELENLVSSLREQCTAGAGCCLQPATGRLDTRPFCSGRGNFSTEGCGCVCEPGWKGPNCSEPECPGNCHLRGRCIDGQCICDDGFTGEDCSQLACPSDCNDQGKCVNGVCICFEGYAGADCSREICPVPCSEEHGTCVDGLCVCHDGFAGDDCNKPLCLNNCYNRGRCVENECVCDEGFTGEDCSELICPNDCFDRGRCINGTCYCEEGFTGEDCGKPTCPHACHTQGRCEEGQCVCDEGFAGVDCSEKRCPADCHNRGRCVDGRCECDDGFT…	ENSP00000438152.2 pep chromosome:GRCh38:9:115019578:115118257:-1 gene:ENSG00000041982.16 transcript:ENST00000535648.5 gene_biotype:protein_coding transcript_biotype:protein_coding gene_symbol:TNC description:tenascin C [Source:HGNC Symbol;Acc:HGNC:5318]	ENSP00000438152.2	CgmhAJJg7Y	9	115019578	115118257	-1	TNC
ENSP00000477682.1	LFLPVLEAGKWKSIVPAPGEGLLAVLHMMVFTDALHRERSVKWQAGVCYNGGKDFAVSLARPKAAEGIGN	ENSP00000477682.1 pep chromosome:GRCh38:9:115400346:115401315:1 gene:ENSG00000173077.15 transcript:ENST00000614246.1 gene_biotype:protein_coding transcript_biotype:protein_coding gene_symbol:DEC1 description:deleted in esophageal cancer 1 [Source:HGNC Symbol;Acc:HGNC:23658]	ENSP00000477682.1	Ne1YFDek3S	9	115400346	115401315	1	DEC1
